# Achieving near single-molecule sensitivity in separation-free protein detection using engineered kinetic proofreading

**DOI:** 10.64898/2026.10.05.756571

**Authors:** Feng Xuan, Tsz Wing Fan, Xi Chen, Yu Wang, WonHee Kim, Wenjing Jiang, Jidong Tan, Xue Jiang, Yu Zhang, Pia Kivisakk, Bruno L. Hammerschlag, Oscar L. Lopez, Ann D. Cohen, Xuemei Zeng, Taraneh E. Atri, Alpana Singh, Nicholas J. Ashton, Steven E. Arnold, Thomas K. Karikari, Peng Yin

## Abstract

Unlike nucleic acids, proteins cannot be directly amplified. Ultrasensitive detection must therefore couple efficient analyte-to-signal conversion with strong suppression of target-independent background. Consistently detecting ~100 molecules (below which Poisson sampling noise alone causes CV to exceed 10%) across protein targets in a format as scalable and accessible as PCR remains unsolved. Separation-based ultrasensitive immunoassays require target binding stable enough to survive stringent washing and are therefore constrained by wash-induced signal loss and, more fundamentally, the relative scarcity of exceptionally tight binders. Performance consequently varies across targets; detection limits below 1,000 molecules remain rare. Conventional separation-free proximity assays avoid washing but incur background from random probe collisions, with reported detection limits frequently exceeding 100,000 molecules. Here we introduce Successive Proximity Extension Amplification Reaction (SPEAR), a separation-free architecture in which autonomous engineered DNA nanodevices emulate biological kinetic proofreading. Two successive irreversible proximity-extension steps compound discrimination between analyte-dependent and background reactions, suppressing spurious signals while preserving efficient analyte-to-signal conversion. This design reduces reliance on high-affinity binders and enables sub-fM detection from 1 µL samples through simple 3-step mixing followed by standard qPCR readout. Across 11 biomarkers tested, SPEAR consistently achieved sub-100-molecule detection limits. Where compared, it outperformed ultrasensitive separation-based platforms, analytically and clinically, including for low-abundance Alzheimer’s disease biomarkers. SPEAR also precisely quantified SARS-CoV-2 neutralizing antibody titers from finger-prick dried blood spots, concordant with the cell-based reference assay on venous blood. It detected a distinct mixed phosphorylation state of Tau, and targeting this state resolved previously observed capillary–venous discordance and improved amyloid-status discrimination. These results establish engineered autonomous successive molecular discrimination as a practical strategy for near-single-molecule protein detection, extending the sensitivity, scalability and accessibility of PCR-based testing to non-amplifiable analytes.
