## Supplementary Tables 1-5 for "Achieving near single-molecule sensitivity in separation-free protein detection using engineered kinetic proofreading"

### Sheet: Supp Table S1. dELISA (Simoa)
Supplementary Table S1. Sensitivity of 62 commercially available Simoa assays measured in number of molecules. The data source is official data sheet published by Quanterix, with the URL listed. The LOD values were reported in pg/mL. To convert to number of molecules, we used molecular weight values either from the original data sheet, or consensus of multiple literature.
	Data Sheet URL	Catalog #	Kit Name	Analyte	LOD (pg/mL)	Molecular Weight (kDa)	MW Source	LOD (fM)	Sample Volume (µL)	LOD (Number of molecules)
	https://www.quanterix.com/wp-content/uploads/2020/12/C-Peptide_Data_Sheet_SR-X.pdf	100199	Simoa™ C-Peptide Advantage Kit	C-Peptide	0.013	3	Consensus	4.33333	100	260867
	https://www.quanterix.com/wp-content/uploads/2020/12/Simoa_IL-15_Data_Sheet_HD-1_HD-X_Rev05.pdf	100794	Simoa® IL-15 Advantage Kit	IL-15	0.003	15	Manufacturer Data Sheet	0.2	100	12040
	https://www.quanterix.com/wp-content/uploads/2020/12/Simoa_IL-12_p70_Data_Sheet_HD-1_HD-X_Rev04.pdf	100988	Simoa® IL-12 p70 Advantage Kit	IL-12 p70	0.0048	70	Manufacturer Data Sheet	0.0685714	100	4128
	https://www.quanterix.com/wp-content/uploads/2021/03/IP-10-Data-Sheet-HD-1-HD-X-Rev04.pdf	101132	Simoa® IP-10 Advantage Kit	IP-10	0.052	10	Manufacturer Data Sheet	5.2	100	313040
	https://www.quanterix.com/wp-content/uploads/2020/12/Simoa_BDNF_Data_Sheet_HD-1_HD-X_Rev04.pdf	102039	Simoa® BDNF Discovery Kit	BDNF	0.0042	27	Manufacturer Data Sheet	0.155556	100	9364.44
	https://www.quanterix.com/wp-content/uploads/2020/12/p24-Data-Sheet-SR-X.pdf	102215	Simoa® HIV p24 Advantage Kit	HIV p24	0.0045	24	Manufacturer Data Sheet	0.1875	125	14109.4
	https://www.quanterix.com/wp-content/uploads/2020/12/Simoa_PlGF_Data_Sheet_HD-1_HD-X_Rev02.pdf	102318	Simoa® PlGF Discovery Kit	PlGF	0.064	27.1	Consensus	2.36162	120	170604
	https://www.quanterix.com/wp-content/uploads/2020/12/Simoa_GM-CSF_Data_Sheet_HD-1_HD-X_Rev02.pdf	102329	Simoa® GM-CSF Advantage Kit	GM-CSF	0.0019	22	Manufacturer Data Sheet	0.0863636	100	5199.09
	https://www.quanterix.com/wp-content/uploads/2020/12/Simoa_GFAP_Data_Sheet_HD-1_HD-X_Rev03.pdf	102336	Simoa® GFAP* Discovery Kit	GFAP	0.211	55	Manufacturer Data Sheet	3.83636	152	351043
	https://www.quanterix.com/wp-content/uploads/2020/12/Simoa_PD-L1_Data_Sheet_HD-1_HD-X_Rev03.pdf	102648	Simoa® PD-L1 Discovery Kit	PD-L1	0.044	26.5	Consensus	1.66038	100	99954.7
	https://www.quanterix.com/wp-content/uploads/2020/12/Simoa_IL-5_Data_Sheet-SR-X.pdf	102860	Simoa® IL-5 Advantage Kit	IL-5	0.004	15.2	Manufacturer Data Sheet	0.263158	152	24080
	https://www.quanterix.com/wp-content/uploads/2020/12/Simoa_IL-7_Data_Sheet_HD-1_HD-X_Rev03.pdf	103277	Simoa® IL-7 Advantage Kit	IL-7	0.009	17.4	Manufacturer Data Sheet	0.517241	100	31137.9
	https://www.quanterix.com/wp-content/uploads/2020/12/Simoa_IFN-g_Data_Sheet_HD-1_HD-X_Rev09.pdf	103337	Simoa® IFN-γ Advantage Kit	IFN-γ	0.015	25	Manufacturer Data Sheet	0.6	100	36120
	https://www.quanterix.com/wp-content/uploads/2024/02/IFN%CE%B1-MS-Advantage-PLUS-Data-Sheet.pdf	103836	Simoa® IFN-α MS Advantage PLUS Kit	IFN-α	0.002	21.5	Manufacturer Data Sheet	0.0930233	100	5600
	https://www.quanterix.com/wp-content/uploads/2024/01/NF-Light-Advantage-PLUS-Data-Sheet-HD-X.pdf	104364	Simoa® NF-Light Advantage PLUS Kit	NfL	0.062	68	Manufacturer Data Sheet	0.911765	100	54888.2
	https://www.quanterix.com/wp-content/uploads/2024/01/IL-17A-Advantage-PLUS-Data-Sheet.pdf	104428	Simoa® IL-17A Advantage PLUS Kit	IL-17A	0.002	35	Manufacturer Data Sheet	0.0571429	100	3440
	https://www.quanterix.com/wp-content/uploads/2024/05/ALZpath-p-Tau-217-Advantage-PLUS-Data-Sheet-1.pdf	104570	Simoa® ALZPath p-Tau 217 Advantage PLUS Kit	p-Tau 217	0.0008	68	Consensus	0.0117647	100	708.235
	https://www.quanterix.com/wp-content/uploads/2024/02/pTau-181-Advantage-PLUS-Data-Sheet.pdf	104618	Simoa® p-Tau 181 Advantage PLUS Kit	p-Tau 181	0.724	67	Manufacturer Data Sheet	10.806	100	650519
	https://www.quanterix.com/wp-content/uploads/2024/04/GFAP-Advantage-PLUS-Data-Sheet-03.pdf	104691	Simoa® GFAP Advantage PLUS Kit	GFAP	0.138	55	Manufacturer Data Sheet	2.50909	100	151047
	https://www.quanterix.com/wp-content/uploads/2024/07/BDTau-Adv-Plus.pdf	104797	Simoa® BD-Tau Advantage PLUS Kit	BD-Tau	0.044	55	Consensus	0.8	100	48160
	https://www.quanterix.com/wp-content/uploads/2024/11/PSD95-Advantage-PLUS-Data-Sheet.pdf	104904	Simoa® PSD95 Advantage PLUS Kit	PSD-95	0.173	80.3	Consensus	2.15442	100	129696
	https://www.quanterix.com/wp-content/uploads/2025/01/IL-5-Advantage-PLUS-Data-Sheet.pdf	105187	Simoa® IL-5 Advantage PLUS Kit	IL-5	0.002	15.2	Manufacturer Data Sheet	0.131579	100	7921.05
	https://www.quanterix.com/wp-content/uploads/2025/02/IL-1%CE%B2-Advantage-PLUS-Data-Sheet.pdf	105212	Simoa® IL-1β Advantage PLUS Kit	IL-1β	0.002	31	Manufacturer Data Sheet	0.0645161	100	3883.87
	https://www.quanterix.com/wp-content/uploads/2025/01/IL-6-Advantage-PLUS-Data-Sheet.pdf	105236	Simoa® IL-6 Advantage PLUS Kit	IL-6	0.01	28	Manufacturer Data Sheet	0.357143	100	21500
	https://www.quanterix.com/wp-content/uploads/2025/02/IL-10-Advantage-PLUS-Data-Sheet.pdf	105259	Simoa® IL-10 Advantage PLUS Kit	IL-10	0.015	18.7	Consensus	0.802139	100	48288.8
	https://www.quanterix.com/wp-content/uploads/2025/02/IL-22-Advantage-PLUS-Data-Sheet.pdf	105605	Simoa® IL-22 Advantage PLUS Kit	IL-22	0.008	19.7	Consensus	0.406091	25	6111.68
	https://www.quanterix.com/wp-content/uploads/2025/07/Alpha-Synuclein-total-Advantage-PLUS-Data-Sheet.pdf	105737	Simoa® Alpha-synuclein (Total) Advantage PLUS	Alpha-synuclein	2.4736	14.5	Consensus	170.593	100	1.02697e+07
	https://www.quanterix.com/wp-content/uploads/2020/12/Tau-Data-Sheet-HD-1%E2%88%95HD-X.pdf	101552	Simoa® Tau Advantage Kit	Tau	0.019	67	Manufacturer Data Sheet	0.283582	152	25948.9
	https://www.quanterix.com/wp-content/uploads/2020/12/Simoa_TNFa_Data_Sheet_HD-1_HD-X_Rev03.pdf	101580	Simoa® TNFα Advantage Kit	TNFα	0.016	17	Manufacturer Data Sheet	0.941176	100	56658.8
	https://www.quanterix.com/wp-content/uploads/2020/12/Simoa_TGFb_Data_Sheet_HD-1_HD-X_Rev02.pdf	101984	Simoa® TGFβ Discovery Kit	TGFβ	0.137	12.5	Consensus	10.96	104	686184
	https://www.quanterix.com/wp-content/uploads/2020/12/Simoa_TDP-43_Data_Sheet_HD-1_HD-X_Rev05.pdf	103293	Simoa® TDP-43 Advantage Kit	TDP-43	2.48	43	Manufacturer Data Sheet	57.6744	100	3.472e+06
	https://www.quanterix.com/wp-content/uploads/2024/12/SNAP25-Advantage-v2-Data-Sheet.pdf	103575	Simoa® SNAP25 Advantage V2 Kit	SNAP-25	1.47	25	Manufacturer Data Sheet	58.8	100	3.53976e+06
	https://www.quanterix.com/wp-content/uploads/2020/12/SARS-CoV-2-Spike-IgG-Data-Sheet.pdf	103769	Simoa® SARS-CoV-2 Spike IgG Advantage Kit	SARS-CoV-2 Spike IgG	15	146	Consensus	102.74	100	6.18493e+06
	https://www.quanterix.com/wp-content/uploads/2020/12/SARS-CoV-2-N-Protein-Advantage-Data-Sheet-for-HD-X.pdf	103806	Simoa® SARS-CoV-2 N Protein Antigen Advantage Kit	SARS-CoV-2 N Protein Antigen	0.099	45.6	Consensus	2.17105	100	130697
	https://www.quanterix.com/wp-content/uploads/2024/02/Neurology-4-Plex-E-Advantage-PLUS-Data-Sheet.pdf	104465.Aβ40	Simoa® Neurology 4-Plex E Advantage PLUS Kit	Aβ40	0.133	4.3	Consensus	30.9302	100	1.862e+06
	https://www.quanterix.com/wp-content/uploads/2024/02/Neurology-4-Plex-E-Advantage-PLUS-Data-Sheet.pdf	104465.Aβ42	Simoa® Neurology 4-Plex E Advantage PLUS Kit	Aβ42	0.13	4.5	Consensus	28.8889	100	1.73911e+06
	https://www.quanterix.com/wp-content/uploads/2024/02/Neurology-4-Plex-E-Advantage-PLUS-Data-Sheet.pdf	104465.GFAP	Simoa® Neurology 4-Plex E Advantage PLUS Kit	GFAP	0.139	55	Manufacturer Data Sheet	2.52727	100	152142
	https://www.quanterix.com/wp-content/uploads/2024/02/Neurology-4-Plex-E-Advantage-PLUS-Data-Sheet.pdf	104465.NF-light	Simoa® Neurology 4-Plex E Advantage PLUS Kit	NfL	0.072	68	Manufacturer Data Sheet	1.05882	100	63741.2
	https://www.quanterix.com/wp-content/uploads/2024/03/p-Tau-231-Advantage-PLUS-Data-Sheet.pdf	104512	Simoa® p-Tau 231 Advantage PLUS Kit	p-Tau 231	0.232	67	Manufacturer Data Sheet	3.46269	100	208454
	https://www.quanterix.com/wp-content/uploads/2024/01/sTREM2-Advantage-PLUS-Data-Sheet.pdf	104542	Simoa® sTREM2 Advantage PLUS Kit	sTREM2	0.905	24	Consensus	37.7083	100	2.27004e+06
	https://www.quanterix.com/wp-content/uploads/2025/10/Neurology-2-plex-B-Advantage-PLUS-Data-Sheet.pdf	104670.GFAP	Simoa® Neurology 2-Plex B Advantage PLUS Kit	GFAP	0.111	55	Manufacturer Data Sheet	2.01818	100	121495
	https://www.quanterix.com/wp-content/uploads/2025/10/Neurology-2-plex-B-Advantage-PLUS-Data-Sheet.pdf	104670.NF-light	Simoa® Neurology 2-Plex B Advantage PLUS Kit	NfL	0.08	68	Manufacturer Data Sheet	1.17647	100	70823.5
	https://www.quanterix.com/wp-content/uploads/2024/04/Neurology-2-Plex-A-Advantage-PLUS-Data-Sheet.pdf	104712.Aβ40	Simoa® Neurology 2-Plex A Advantage PLUS Kit	Aβ40	0.262	4.3	Consensus	60.9302	100	3668000
	https://www.quanterix.com/wp-content/uploads/2024/04/Neurology-2-Plex-A-Advantage-PLUS-Data-Sheet.pdf	104712.Aβ42	Simoa® Neurology 2-Plex A Advantage PLUS Kit	Aβ42	0.111	4.5	Consensus	24.6667	100	1.48493e+06
	https://www.quanterix.com/wp-content/uploads/2024/07/N4PD-data-sheet.pdf	104822.BD-Tau	Simoa® Neurology 4-Plex D Advantage PLUS Kit	BD-Tau	0.029	55	Consensus	0.527273	100	31741.8
	https://www.quanterix.com/wp-content/uploads/2024/07/N4PD-data-sheet.pdf	104822.GFAP	Simoa® Neurology 4-Plex D Advantage PLUS Kit	GFAP	0.121	55	Manufacturer Data Sheet	2.2	100	132440
	https://www.quanterix.com/wp-content/uploads/2024/07/N4PD-data-sheet.pdf	104822.NF-light	Simoa® Neurology 4-Plex D Advantage PLUS Kit	NfL	0.094	68	Manufacturer Data Sheet	1.38235	100	83217.6
	https://www.quanterix.com/wp-content/uploads/2024/07/N4PD-data-sheet.pdf	104822.UCH-L1	Simoa® Neurology 4-Plex D Advantage PLUS Kit	UCH-L1	0.577	24.8	Consensus	23.2661	100	1.40062e+06
	https://www.quanterix.com/wp-content/uploads/2024/10/Cytokine-4-Plex-A-C4PA-Advantage-Plus-Data-Sheet.pdf	104979.IL-10	Simoa® Cytokine 4-Plex A (C4PA) Advantage PLUS Kit	IL-10	0.033	18	Manufacturer Data Sheet	1.83333	100	110367
	https://www.quanterix.com/wp-content/uploads/2024/10/Cytokine-4-Plex-A-C4PA-Advantage-Plus-Data-Sheet.pdf	104979.IL-1β	Simoa® Cytokine 4-Plex A (C4PA) Advantage PLUS Kit	IL-1β	0.002	31	Manufacturer Data Sheet	0.0645161	100	3883.87
	https://www.quanterix.com/wp-content/uploads/2024/10/Cytokine-4-Plex-A-C4PA-Advantage-Plus-Data-Sheet.pdf	104979.IL-6	Simoa® Cytokine 4-Plex A (C4PA) Advantage PLUS Kit	IL-6	0.008	28	Manufacturer Data Sheet	0.285714	100	17200
	https://www.quanterix.com/wp-content/uploads/2024/10/Cytokine-4-Plex-A-C4PA-Advantage-Plus-Data-Sheet.pdf	104979.TNFα	Simoa® Cytokine 4-Plex A (C4PA) Advantage PLUS Kit	TNFα	0.061	17	Manufacturer Data Sheet	3.58824	100	216012
	https://www.quanterix.com/wp-content/uploads/2024/11/Cytokine-4-PLEX-B-C4PB-Advantage-PLUS-Data-Sheet-1.pdf	104997.IL-13	Simoa® Cytokine 4-Plex B (C4PB) Advantage PLUS Kit	IL-13	0.004	15.8	Manufacturer Data Sheet	0.253165	100	15240.5
	https://www.quanterix.com/wp-content/uploads/2024/11/Cytokine-4-PLEX-B-C4PB-Advantage-PLUS-Data-Sheet-1.pdf	104997.IL-17A	Simoa® Cytokine 4-Plex B (C4PB) Advantage PLUS Kit	IL-17A	0.002	35	Manufacturer Data Sheet	0.0571429	100	3440
	https://www.quanterix.com/wp-content/uploads/2024/11/Cytokine-4-PLEX-B-C4PB-Advantage-PLUS-Data-Sheet-1.pdf	104997.IL-4	Simoa® Cytokine 4-Plex B (C4PB) Advantage PLUS Kit	IL-4	0.003	18	Manufacturer Data Sheet	0.166667	100	10033.3
	https://www.quanterix.com/wp-content/uploads/2024/11/Cytokine-4-PLEX-B-C4PB-Advantage-PLUS-Data-Sheet-1.pdf	104997.IL-5	Simoa® Cytokine 4-Plex B (C4PB) Advantage PLUS Kit	IL-5	0.004	15.2	Manufacturer Data Sheet	0.263158	100	15842.1
	https://www.quanterix.com/wp-content/uploads/2024/10/Cytokine-4-Plex-C-C4PC-Advantage-PLUS-Kit-HD-X-Data-Sheet.pdf	105066.IFNγ	Simoa® Cytokine 4-Plex C (C4PC) Advantage PLUS Kit	IFNγ	0.012	25	Manufacturer Data Sheet	0.48	100	28896
	https://www.quanterix.com/wp-content/uploads/2024/10/Cytokine-4-Plex-C-C4PC-Advantage-PLUS-Kit-HD-X-Data-Sheet.pdf	105066.IL-2	Simoa® Cytokine 4-Plex C (C4PC) Advantage PLUS Kit	IL-2	0.005	16	Manufacturer Data Sheet	0.3125	100	18812.5
	https://www.quanterix.com/wp-content/uploads/2024/10/Cytokine-4-Plex-C-C4PC-Advantage-PLUS-Kit-HD-X-Data-Sheet.pdf	105066.IL-6	Simoa® Cytokine 4-Plex C (C4PC) Advantage PLUS Kit	IL-6	0.008	28	Manufacturer Data Sheet	0.285714	100	17200
	https://www.quanterix.com/wp-content/uploads/2024/10/Cytokine-4-Plex-C-C4PC-Advantage-PLUS-Kit-HD-X-Data-Sheet.pdf	105066.IL-8	Simoa® Cytokine 4-Plex C (C4PC) Advantage PLUS Kit	IL-8	0.014	8	Manufacturer Data Sheet	1.75	100	105350
	https://www.quanterix.com/wp-content/uploads/2025/07/p-Tau-205-Advantage-PLUS-Data-Sheet.pdf	105634	Simoa® p-Tau 205 Advantage PLUS Kit	p-Tau 205	0.047	67	Manufacturer Data Sheet	0.701493	100	42229.9
	https://www.quanterix.com/wp-content/uploads/2025/08/YKL-40-Advantage-PLUS-HD-X-Data-Sheet.pdf	105796	Simoa® YKL-40 (CHI3L1) Advantage PLUS Kit	YKL-40	0.211	39.5	Consensus	5.34177	100	321575
									25-th Percentile	16181.6
									50-th Percentile	60200
									75-th Percentile	249653

### Sheet: Supp Table S2. PEA
Supplementary Table S2. Sensitivity of 90 PEA assays measured in number of molecules. The LOD values were reported in pg/mL (see data source below). To convert to number of molecules, we used predicted moelcular weight based on AA sequence of the consensus isoform reported in multiple literatures.
	Protein	LOD (pg/ml)	MW (kDa)	LOD (fM)	Sample Volume (µL)	LOD (Num of molecules)
1	Interleukin 8 (IL-8)	0.238419	8.9	26.7886	1	16073.2
2	Vascular endothelial growth factor A (VEGF-A)	3.8147	19	200.774	1	120464
3	Adrenomedullin (AM)	976.562	6	162760	1	9.76562e+07
4	CD40 ligand (CD40-L)	3.8147	18	211.928	1	127157
5	Growth/differentiation factor 15 (GDF-15)	61.0352	13	4695.01	1	2.81701e+06
6	Placenta Growth Factor (PlGF)	0.0149012	14.5	1.02767	1	616.6
7	E-selectin (SELE)	976.562	60	16276	1	9.76562e+06
8	Epidermal growth factor (EGF)	3.8147	6.3	605.508	1	363305
9	Osteoprotegerin (OPG )	0.953674	60	15.8946	1	9536.74
10	Interferon gamma (IFN-gamma)	15.2588	16.9	902.887	1	541732
11	Interleukin 1 receptor antagonist protein (IL-1ra)	0.238419	17	14.0246	1	8414.77
12	Interleukin 6 (IL-6)	0.953674	21	45.4131	1	27247.8
13	Cystatin B (CSTB)	244.141	11	22194.6	1	1.33168e+07
14	Monocyte chemotactic protein-1 (MCP-1)	0.953674	8.7	109.618	1	65770.6
15	Kallikrein-6 (KLK6 )	61.0352	26.2	2329.59	1	1.39775e+06
16	Galectin-3 (Gal-3)	15625	26	600962	1	3.60577e+08
17	Erythropoietin (EPO)	244.141	18.4	13268.5	1	7.96111e+06
18	Latency-associated peptideTGF beta-1 (LAP TGF-beta-1)	976.562	31.4	31100.7	1	1.86604e+07
19	Kallikrein-11 (hK11)	0.238419	26.3	9.06535	1	5439.21
20	Angiopoietin-1 receptor (TIE2)	976.562	126	7750.5	1	4.6503e+06
21	Tissue Factor (TF)	3.8147	25.9	147.286	1	88371.4
22	Tumor necrosis factor receptor 1 (TNF-R1)	3.8147	55	69.3581	1	41614.9
23	Platelet-derived growth factor subunit B (PDGF subunit B)	244.141	12.7	19223.7	1	1.15342e+07
24	Granulocyte-macrophage colony-stimulating factor (GM-CSF)	976.562	14.6	66887.8	1	4.01327e+07
25	Macrophage colony-stimulating factor 1 (CSF-1)	0.953674	18.4	51.8301	1	31098.1
26	C-X-C motif chemokine 11 (CXCL11 )	61.0352	10.6	5758.03	1	3.45482e+06
27	Interleukin 12 (IL-12)	3.8147	70	54.4957	1	32697.4
28	Interleukin 2 (IL-2)	244.141	15.3	15956.9	1	9.57414e+06
29	Interleukin 7 (IL-7)	15.2588	17.5	871.931	1	523158
30	Stem cell factor (SCF)	15.2588	18.6	820.365	1	492219
31	C-X-C motif chemokine 9 (CXCL9 )	15.2588	12.8	1192.09	1	715256
32	Interleukin 6 receptor subunit alpha (IL-6RA)	976.562	37.9	25766.8	1	1.54601e+07
33	Tumor necrosis factor receptor 2 (TNF-R2)	3906.25	26.2	149094	1	8.94561e+07
34	Matrix metalloproteinase-3 (MMP-3)	3906.25	54	72338	1	4.34028e+07
35	Interleukin 2 receptor subunit alpha (IL2RA)	0.953674	30.8	30.9635	1	18578.1
36	Tumor necrosis factor ligand superfamily member 14 (TNFSF14 )	61.0352	20.4	2991.92	1	1.79515e+06
37	Prolactin (PRL)	3906.25	23	169837	1	1.01902e+08
38	Myeloperoxidase (MPO)	976.562	150	6510.42	1	3.90625e+06
39	Growth Hormone (GH)	3.8147	20	190.735	1	114441
40	Fas antigen ligand (FasL)	15.2588	18	847.711	1	508626
41	B-cell activating factor (BAFF)	244.141	17	14361.2	1	8.61673e+06
42	Tumor necrosis factor receptor superfamily member 6 (Fas )	244.141	38	6424.75	1	3.85485e+06
43	C-C motif chemokine 19 (CCL19)	15.2588	8.8	1733.95	1	1.04037e+06
44	Estrogen receptor (ER )	3906.25	66	59185.6	1	3.55114e+07
45	Extracellular matrix metalloproteinase inducer (EMMPRIN)	3.8147	27	141.285	1	84771.1
46	Carbonic Anhydrase IX (CAIX)	61.0352	41.7	1463.67	1	878204
47	C-X-C motif chemokine 10 (CXCL10 )	15.2588	9.5	1606.19	1	963713
48	Epithelial cell adhesion molecule (Ep-CAM)	3.8147	34.9	109.304	1	65582.2
49	Receptor tyrosine-protein kinase ErbB-2 (ErbB2/Her2)	61.0352	185	329.92	1	197952
50	Receptor tyrosine-protein kinase ErbB-3 (ErbB3/Her3)	61.0352	148	412.4	1	247440
51	Receptor tyrosine-protein kinase ErbB-4 (ErbB4/Her4)	61.0352	146.8	415.771	1	249462
52	Hepatocyte growth factor (HGF)	15.2588	84.8	179.939	1	107963
53	Prostate-specific antigen (PSA)	61.0352	26.1	2338.51	1	1.40311e+06
54	Myeloid differentiation primary response protein MyD88 (MYD88 )	976.562	33	29592.8	1	1.77557e+07
55	Melanoma-derived growth regulatory protein (MIA)	244.141	14	17438.6	1	1.04632e+07
56	C-C motif chemokine 24 (CCL24 )	3.8147	8.8	433.488	1	260093
57	Midkine (MK)	976.562	13.4	72877.8	1	4.37267e+07
58	Urokinase plasminogen activator surface receptor (U-PAR)	3.8147	37	103.1	1	61860
59	C-X-C motif chemokine 5 (CXCL5 )	15.2588	12	1271.57	1	762939
60	Cathepsin D (CTSD )	3906.25	45	86805.6	1	5.20833e+07
61	Betacellulin (BTC)	61.0352	9.9	6165.17	1	3.6991e+06
62	Epiregulin (EPR)	61.0352	6	10172.5	1	6.10352e+06
63	Fms-related tyrosine kinase 3 ligand (Flt3L)	0.953674	18	52.9819	1	31789.1
64	Vascular endothelial growth factor receptor 2 (VEGFR-2)	244.141	151	1616.83	1	970095
65	C-C motif chemokine 21 (CCL21 )	61.0352	12.2	5002.88	1	3.00173e+06
66	Caspase-3 (CASP-3)	61.0352	32	1907.35	1	1.14441e+06
67	Early activation antigen CD69 (CD69 )	15.2588	22.5	678.168	1	406901
68	Tumor necrosis factor receptor superfamily member 4 (TNFRSF4 )	15.2588	29.3	520.778	1	312467
69	Tartrate-resistant acid phosphatase type 5 (TR-AP)	244.141	36.6	6670.51	1	4.00231e+06
70	Tumor necrosis factor ligand superfamily member 8 (CD30-L)	61.0352	26	2347.51	1	1.4085e+06
71	Regenerating islet-derived protein 4 (REG-4)	976.562	18.2	53657.3	1	3.21944e+07
72	Transforming growth factor alpha (TGF-alpha)	3.8147	5.8	657.706	1	394624
73	Amphiregulin (AR)	15.2588	11.3	1350.34	1	810201
74	Heparin-binding EGF-like growth factor (HB-EGF)	0.953674	9.7	98.3169	1	58990.2
75	MHC class I polypeptide-related sequence A (MIC-A)	61.0352	33.9	1800.45	1	1.08027e+06
76	Interleukin 4 (IL-4)	3.8147	15	254.313	1	152588
77	Vascular endothelial growth factor D (VEGF-D)	61.0352	40.4	1510.77	1	906463
78	Epididymal secretory protein E4 (HE4 )	61.0352	13	4695.01	1	2.81701e+06
79	C-X-C motif chemokine 13 (CXCL13 )	3.8147	10.3	370.359	1	222215
80	Epidermal growth factor receptor (EGFR )	3906.25	134	29151.1	1	1.74907e+07
81	Hepatocyte growth factor receptor (HGF receptor)	244.141	195	1252	1	751202
82	Thrombopoietin (THPO)	244.141	38	6424.75	1	3.85485e+06
83	Fatty acid binding protein 4 adipocyte (FABP4)	976.562	14.7	66432.8	1	3.98597e+07
84	Carcinoembryonic antigen (CEA)	244.141	32.6	7488.98	1	4.49339e+06
85	Tumor necrosis factor alpha (TNF)	244.141	17.5	13950.9	1	8.37054e+06
86	Prostasin (PRSS8 )	0.238419	32.8	7.26886	1	4361.32
87	Follistatin (FS)	244.141	32.4	7535.2	1	4.52112e+06
88	Platelet endothelial cell adhesion molecule (PECAM-1)	976.562	83	11765.8	1	7.05949e+06
89	Interleukin 17 receptor B (IL17RB )	61.0352	47.9	1274.22	1	764532
90	Folate receptor alpha (FR-alpha)	244.141	27.5	8877.84	1	5.3267e+06
					25-th Percentile	163929
					50-th Percentile	1.00523e+06
					75-th Percentile	7.7357e+06
	Data source of LOD: Assarsson et al., Homogenous 96-plex PEA immunoassay exhibiting high sensitivity, specificity, and excellent scalability, PLoS One. 2014; 9(4):e95192.
	Data source of Molecular Weight: Predicted moelcular weight based on AA sequence of the consensus isoform.
	Excluded biomarkers: CA242 and CA-125 for lacking defined molecular weight

### Sheet: Supp Table S3. NuLISA
Supplementary Table S3. Sensitivity of 105 NuLISA assays measured in number of molecules. The source for LOD values (reported in pg/mL) and molecular weights is shown below.
	Target	MW (Kd)	LoD (aM)	Sample Volume (µL)	LOD (Num of molecules)
	IL5	15.238	6.65467	10	40.0611
	IFNA1_IFNA13	21.725	5.75385	10	34.6382
	IL9	15.909	14.738	10	88.7229
	TSLP	18.141	21.3769	10	128.689
	IL4	17.492	24.0779	10	144.949
	IFNL1	21.898	30.6144	10	184.298
	IL17B	20.437	32.8035	10	197.477
	IFNB1	22.294	34.4676	10	207.495
	LIF	22.008	37.3778	10	225.014
	IFNA2	21.55	40.9395	10	246.456
	MICA	42.915	24.5958	10	148.066
	IL-39	46.126	23.4566	10	141.209
	IL20	20.072	56.2834	10	338.826
	IL13	15.816	74.8758	10	450.752
	IL17A	17.504	73.4188	10	441.981
	IL-23	57.899	23.7555	10	143.008
	CTLA4	24.656	60.1355	10	362.016
	IFNW1	22.319	91.7663	10	552.433
	IL33	30.759	98.1113	10	590.63
	IL18R1	62.304	48.5589	10	292.324
	CTF1	21.227	174.724	10	1051.84
	IL12B	37.169	112.406	10	676.687
	CCL8	11.246	418.369	10	2518.58
	IL17F	18.045	264.272	10	1590.92
	WNT16	40.69	126.644	10	762.395
	TNFRSF18	26	211.973	10	1276.08
	IL7	20.187	273.485	10	1646.38
	OSM	28.484	195.316	10	1175.8
	IL10	20.517	291.606	10	1755.47
	IFNG	19.348	315.877	10	1901.58
	FASLG	31.485	213.885	10	1287.59
	IL34	27.482	290.602	10	1749.43
	WNT7A	39.005	266.444	10	1603.99
	IL36A	17.684	605.577	10	3645.57
	IL17C	21.765	553.826	10	3334.04
	CCL7	11.2	1085.19	10	6532.86
	CSF3	22.293	572.833	10	3448.46
	IL-35	50.27	337.529	10	2031.93
	IL2RB	61.117	301.534	10	1815.24
	CCL1	10.992	1685.29	10	10145.5
	TNFSF9	26.625	709.977	10	4274.06
	IL13RA2	44.176	479.59	10	2887.13
	IL17RB	55.885	384.586	10	2315.21
	TNFSF4	21.05	1107.69	10	6668.31
	CXADR	40.03	602.877	10	3629.32
	VSNL1	22.142	1161.95	10	6994.96
	CD274	33.275	789.284	10	4751.49
	IL19	20.452	1351.76	10	8137.59
	CXCL8	11.098	2597.82	10	15638.9
	NGF	26.959	1150.28	10	6924.68
	IL36G	18.721	1676.29	10	10091.3
	TNFSF11	35.478	996.914	10	6001.42
	GZMB	27.716	1350.27	10	8128.6
	BMP7	49.313	771.938	10	4647.06
	CXCL9	14.019	2923.02	10	17596.6
	IL-12p70	62.043	699.437	10	4210.61
	FGF23	27.954	1599.39	10	9628.31
	CSF3R	92.156	492.288	10	2963.57
	IL12RB1	73.109	623.719	10	3754.79
	CD83	23.042	2029.48	10	12217.5
	IL6	23.718	2506.21	10	15087.4
	IL1B	30.748	1938.5	10	11669.7
	AGRP	14.44	4164.1	10	25067.9
	TGFB1	44.341	1425.53	10	8581.7
	CX3CL1	42.203	1757.3	10	10578.9
	TGFB3	47.328	1740.4	10	10477.2
	TNFRSF9	27.899	3439.11	10	20703.4
	TNFRSF11A	66.034	1537.37	10	9254.95
	IL32	26.676	3825.34	10	23028.6
	CXCL14	13.078	7814.99	10	47046.2
	IL-27	52.889	1971.34	10	11867.5
	CLEC4A	27.512	4249.43	10	25581.6
	TNFSF13B	31.223	3807.94	10	22923.8
	IRAK4	51.53	2466.17	10	14846.4
	TNFSF10	32.509	5375.22	10	32358.8
	CCL28	14.28	18188.6	10	109495
	TNF	25.644	11323	10	68164.6
	KITLG	30.899	11550.5	10	69534.3
	BMP10	48.047	8088.42	10	48692.3
	LAMP3	44.346	9821.89	10	59127.8
	INHBA	47.442	9562.83	10	57568.2
	TNFRSF13C	18.864	34506.7	10	207730
	MMP10	54.151	12270.6	10	73869.2
	VEGFC	46.883	15175.8	10	91358.5
	VSTM1	26.109	28302.9	10	170383
	IL22	20.011	43935.6	10	264492
	FGF2	30.77	29868.8	10	179810
	CLCF1	25.176	38820.8	10	233701
	CD40	30.619	32788.3	10	197386
	LGALS9	39.518	25718.2	10	154823
	IL11	21.429	57501.2	10	346157
	MUC16	1519.17	1649.77	10	9931.63
	MICB	42.575	62392.1	10	375600
	TIMP2	24.399	111366	10	670424
	GFAP	49.88	62530.2	10	376432
	CSF2RB	97.336	33704.2	10	202899
	FAM3D	24.963	215945	10	1.29999e+06
	TAFA5	14.301	381204	10	2.29485e+06
	MDK	15.585	387198	10	2.33093e+06
	GDF15	34.14	332158	10	1.99959e+06
	HGF	83.134	146529	10	882107
	SCG2	70.941	173442	10	1.04412e+06
	CCL3	10.085	2.36783e+06	10	1.42543e+07
	CD70	21.118	4.80736e+06	10	2.89403e+07
	SPP1	35.423	5.61054e+06	10	3.37754e+07
				25-th Percentile	1590.92
				50-th Percentile	8128.6
				75-th Percentile	59127.8
	Note 1: Biomarkers with 'hot/cold signal tuning' were removed from analysis since this process intentionally lowers the sensitivity.
	Note 2: Biomarkers with no reported LOD were removed from analysis.

### Sheet: Supp Table S4. CDK5 Motif
Supplementary Table S4. CDK5 substrate preference scores (log2)
AA	-5	-4	-3	-2	-1	0	1	2	3	4
K	0.35	0.25	-0.15	-0.24	0.31	—	-1.66	1.27	1.73	0.94
R	0.38	0.37	0.2	0.12	0.65	—	-1.74	1.11	1.77	0.82
H	0.14	0.12	0.16	0.34	0.03	—	-1.91	0.37	1.67	0.43
P	0.14	-0.07	0.29	0.81	0.38	—	3.54	-0.07	-1.45	-0.5
G	0.15	0.11	0.29	-0.22	0.66	—	0.36	-0.44	-1.15	0.16
A	0.13	0.18	0.19	-0.12	0.02	—	-1.61	-0.11	-0.51	-0.22
V	-0.35	-0.33	0.03	-0.13	-0.45	—	-1.51	-0.21	-1.25	-0.07
I	-0.26	-0.27	0.04	-0.2	-0.92	—	-2.01	-0.21	-0.91	0
L	-0.38	-0.18	0.05	0.29	-0.12	—	-1.69	-0.21	-0.7	-0.24
M	-0.29	-0.08	0.05	0.21	0.23	—	-1.5	-0.17	-0.74	0.08
F	-0.08	-0.15	-0.23	0.03	-0.31	—	-2.05	-0.17	-0.71	-0.35
Y	0.28	-0.05	-0.11	-0.02	0.04	—	-2.18	0.03	-0.89	-0.32
W	-0.14	0.16	-0.17	-0.06	-0.24	—	-1.85	-0.26	-0.75	0.11
C	0.02	0	0.23	0.35	0.02	—	-0.76	-0.21	-0.93	-0.17
S	-0.01	-0.05	0.03	-0.05	0.02	S/T	-1.71	-0.17	-0.75	-0.07
T	-0.01	-0.05	0.03	-0.05	0.02	S/T	-1.71	-0.17	-0.75	-0.07
Q	0.04	0	-0.08	0.03	0.04	—	-1.71	-0.12	-0.88	0.06
N	-0.01	0.02	-0.02	-0.05	-0.1	—	-1.69	-0.49	-0.14	-0.17
D	-0.18	-0.14	-0.59	-0.89	-0.66	—	-3.1	-2.3	-3.11	-1.41
E	-0.25	-0.16	-0.22	-0.68	-0.62	—	-2.86	-1.09	-3.56	-1.15
Data source: Johnson et al., 2023 Nature An atlas of substrate specificities for the human serine/threonine kinome (Kinase-library v1.7.1.)

### Sheet: Supp Table S5. Tau CDK5 Sites
Supplementary Table S5. Preference score of putative CDK5 substrate sites on the Tau protein, calculated by summing log2 preference values in Supplementary Table S4 at positions -5 to +4 (skipping position 0)
	Rank	Site	Motif (-5 to +4)	Score
	1	T231	VAVVR-T-PPKS	5.51
	2	S404	VSGDT-S-PRHL	5.11
	3	T205	PGSPG-T-PGSR	4.93
	4	T217	TPSLP-T-PPTR	4.17
	5	S235	RTPPK-S-PSSA	4.14
	6	T181	PPAPK-T-PPSS	4.03
	7	S202	YSSPG-S-PGTP	3.58
	8	T153	KTKIA-T-PRGA	3.26
	9	T212	GSRSR-T-PSLP	3.06
	10	T175	RIPAK-T-PPAP	3.05
	11	S199	RSGYS-S-PGSP	2.48
	12	S46	AGLKE-S-PLQT	1.82
	13	S396	EIVYK-S-PVVS	1.81
	14	T69	SDAKS-T-PTAE	1.54
	15	S422	IDMVD-S-PQLA	1.35
	16	T111	AGIGD-T-PSLE	0.91
	17	T50	ESPLQ-T-PTED	-1.3
